# Naturally occurring variation in gene-associated transposable elements impacts gene expression and phenotypic diversity in woodland strawberry

**DOI:** 10.1101/2025.03.20.644342

**Authors:** Santiago Priego-Cubero, Rocio Tolley, Julia Llinares-Gómez, Camila Zlauvinen, Tuomas Toivainen, Timo Hytönen, Carmen Martín-Pizarro, Ileana Tossolini, Pablo A. Manavella

## Abstract

Transposable elements (TEs) are major components of plant genomes and powerful drivers of regulatory and phenotypic diversity, yet their mechanistic contributions to gene regulation in non-model crops remain poorly understood. Here, we generate a comprehensive and curated TE annotation for woodland strawberry (*Fragaria vesca*), revealing that TEs comprise ∼30% of the genome and uncovering an exceptional enrichment of gene-proximal miniature inverted-repeat transposable elements (MITEs) and short inverted repeats (IRs).

Integrating small RNA, DNA methylation and transcriptomic data across tissues and fruit developmental stages, we show that most gene-associated MITEs and IRs are epigenetically active, producing 24-nt siRNAs and displaying dynamic CHH methylation patterns during fruit ripening. Genome-wide analyses reveal that MITE- and IR-proximal genes occupy a distinct regulatory landscape compared to genes associated with other TE classes, consistent with a role in context-dependent transcriptional regulation.

As a mechanistic proof of concept, we demonstrate that a Mutator-like MITE located near *FvAAT1*, encoding a key alcohol acyltransferase required for aroma ester biosynthesis, modulates gene expression through siRNA-dependent DNA methylation and ripening-stage-specific chromatin reorganization. Transient perturbation of this MITE epigenetic state alters *FvAAT1* expression, and chromatin conformation capture reveals MITE-associated looping at this locus. Notably, this regulatory MITE is conserved in commercial strawberry species, suggesting an evolutionarily preserved function in fruit quality traits. Extending these findings to natural variation, we characterize thousands of TE insertion and deletion polymorphisms across 210 European *F. vesca* accessions and show that TE-based variation recapitulates population structure. A TE-informed genome-wide association analysis identifies significant associations between MITE and IR polymorphisms and fruit volatile compounds, including key aroma determinants.

Together, our results establish MITEs and short IRs as widespread, epigenetically active regulatory elements that shape gene expression, chromatin architecture and phenotypic diversity in strawberry. This work provides a conceptual and methodological framework to integrate TE-driven regulatory variation into population genomics, breeding and genome-editing strategies aimed at improving fruit quality.
