## Supplemental Table 1 for "Naturally occurring variation in gene-associated transposable elements impacts gene expression and phenotypic diversity in woodland strawberry"

### Sheet: TE_intact_length_statistics
Category	Classification	Mean Length	Max Length
LTR	Unclassified	2300.91	9032
	Copia	3774.44	11949
	Gypsy	2675.65	22667
nLTR	LINE_L1	899	1512
	PLE	1184.8	1297
MITE	Unclassified	368.41	987
	CACTA	319.443	415
	Harbinger	365.596	1141
	Mutator	361.41	1293
	TcMar	264.312	777
	hAT	623.424	2120
DNA (nMITE)	Unclassified	792.427	3594
	CACTA	1935.8	6678
	Harbinger	1249.41	2045
	Mutator	1021.08	4545
	TcMar	2027.75	3960
	hAT	821.971	5285
Helitron	Helitron	1760.65	12836

### Sheet: All_TE_length_statistics
Category	Classification	Mean Length	Max Length
LTR	Unclassified	566.439	9032
	Copia	885.592	11949
	Gypsy	897.802	22667
nLTR	LINE_L1	508.421	12209
	PLE	725.007	14536
MITE	Unclassified	239.516	1114
	CACTA	167.474	500
	Harbinger	241.031	1141
	Mutator	228.142	1591
	TcMar	229.79	1401
	hAT	258.492	7590
DNA (nMITE)	Unclassified	304.022	4205
	CACTA	791.946	6678
	Harbinger	456.765	4674
	Mutator	310.778	4545
	TcMar	507.297	3998
	hAT	366.818	10849
Helitron	Helitron	602.79	12836
