## Supplemental Table 6 for "Naturally occurring variation in gene-associated transposable elements impacts gene expression and phenotypic diversity in woodland strawberry"

### Sheet: Fvesca accessions resequenced a
Accession	Country	Coordinates	Number of Reads	Coverage
Alta	Norway	69.9166, 23.0001	927987	10.2977
AU1	Austria	47.0539432,13.0999286	2999486	15.9847
CRO1	Croatia	44.770848,15.652355	2987467	15.9119
CRO2	Croatia	45.890571,15.963867	2089445	10.9971
CRO3	Croatia	45.888792,15.930374	2303760	12.3887
CRO4	Croatia	45.838877,15.598735	2394867	12.9985
CRO5	Croatia	45.687132,15.381353	2296172	12.4504
CZ1	Czech Republic	50.8685896,14.2971467	3103278	16.9406
DK1	Denmark	55.5703,9.7466	2767192	12.9727
DK162	Denmark	55.214605,11.4641154	2429773	14.8065
ES1	Spain	43.3099,-4.4697	3426014	20.1137
ES10	Spain	41.6176,0.62	3643671	14.6889
ES11	Spain	42.6712,0.9798	2734306	12.9672
ES12	Spain	43.5339,-6.5271	2370066	13.4902
ES13	Spain	43.1344,-4.888	2371857	18.0636
ES14	Spain	43.1425,-4.938	3379342	17.0335
ES15	Spain	43.0697,-5.0328	3161513	12.391
ES18	Spain	41.5212,0.3531	2207683	16.4488
ES19	Spain	43.2504,-5.9833	3004102	18.5917
ES2	Spain	37.7796,-3.7849	3491555	19.0915
ES20	Spain	40.2938,-5.0091	3529197	14.3648
ES21	Spain	37.2614,-6.9447	2698186	19.05
ES3	Spain	37.891,-6.5609	3125262	16.9785
ES4	Spain	42.5076,-0.6732	2988160	16.1002
ES5	Spain	42.8117,-1.6483	2788121	14.9042
ES6	Spain	42.6469,0.0349	2632601	15.2117
ES7	Spain	42.7383,-0.75	2750567	14.7618
ES8	Spain	42.6496,1.0347	3513709	19.2229
ES9	Spain	42.7557,-0.829	2783251	15.1317
FIN1	Finland	60.4867,22.1534	2967361	14.4961
FIN10	Finland	60.7196,24.6824	2508966	10.3902
FIN11	Finland	60.3431,25.6795	1845585	14.6256
FIN12	Finland	60.4775,24.8444	2553566	14.0364
FIN13	Finland	60.1949,21.3349	2526014	16.8109
FIN2	Finland	60.5367,21.8766	4062774	17.1124
FIN25	Finland	60.2,21.4	3013200	11.3849
FIN28	Finland	60.15,21.59	1973476	14.2071
FIN3	Finland	60.7262,21.9093	2759097	15.9897
FIN39	Finland	60.4051,25.1562	2735725	15.7984
FIN40	Finland	60.4039,23.1252	3145501	18.1668
FIN41	Finland	60.627,25.8153	4049472	23.58
FIN50	Finland	60.1061,23.6782	3069135	17.9676
FIN51	Finland	60.0673,23.2879	2742339	15.8447
FIN53	Finland	60.2076,23.8066	2442689	14.2218
FIN55	Finland	60.4651,25.5254	1548885	8.5632
FIN56	Finland	61.8,29.3	937655	10.3325
FIN6	Finland	59.8428,23.2446	4062505	23.6794
FIN7	Finland	60.3706,22.9796	2829440	16.5449
FIN8	Finland	60.0824,24.1592	3239931	18.7007
FR1	France	42.0396042,9.0128926	2847254	15.5013
FR2	France	48.801407,2.130122	3276131	14.6856
FR3	France	50.015654,2.6973567	2759167	14.8272
FR4	France	48.42353,7.66326	2997665	16.2392
GER1	Germany	51.8236,11.2866	3357288	12.626
GER10	Germany	47.5557,10.0225	3311270	19.2214
GER100-2	Germany	47.96666667,7.83333333	2441093	29.3358
GER11	Germany	50.5833,8.65	5135327	11.992
GER12	Germany	50.6520515,9.1624376	2254348	30.5739
GER13	Germany	50.5287,8.6842	5265141	19.1726
GER2	Germany	51.1583,13.6814	5659446	32.4531
GER3	Germany	51.4192,11.128	3001013	16.9174
GER4	Germany	50.9847,11.3225	3419061	19.7544
GER5	Germany	49.7853,11.3606	2885612	16.6232
GER6	Germany	47.5857,10.5587	4887180	28.4923
GER7	Germany	50.58,13	3907443	22.1459
GER9	Germany	47.8033,8.0369	3554610	19.9566
H4-1	Cultivar	-	2776274	14.6703
ICE1	Iceland	64.010806,-20.98075	3870209	20.5263
ICE10	Iceland	64.759279,-21.593767	3984144	21.6881
ICE11	Iceland	65.950069,-19.487877	4141185	20.3624
ICE12	Iceland	63.96063,-22.398191	3886621	15.8273
ICE14	Iceland	63.84166667,-18.59305556	3080626	20.6276
ICE15	Iceland	63.89777778,-18.05777778	3942604	13.9937
ICE16	Iceland	64.16555556,-17.74861111	2725051	16.5265
ICE17	Iceland	63.972315,-16.839655	3144861	19.9231
ICE18	Iceland	65.833333,-23.183333	3844142	18.1516
ICE19	Iceland	66.00507,-16.49788	3539458	20.3684
ICE2	Iceland	63.998806,-19.960389	3982894	20.6842
ICE3	Iceland	64.01325,-19.890556	3500214	17.9311
ICE4	Iceland	64.0695,-19.855722	3304226	17.21
ICE5	Iceland	64.073472,-19.843444	3667634	19.078
ICE6	Iceland	64.524833,-21.441028	3024347	15.7792
ICE7	Iceland	65.350694,-20.223972	3667031	19.151
ICE8	Iceland	64.73543,-22.0415	4373221	22.5883
ICE9	Iceland	65.756178,-19.538124	3310543	17.5002
IT-P18-1	Italy	46.4741,11.7472	2230886	15.9937
IT-P19-1	Italy	46.541592,11.71958	2390964	15.8297
IT1	Italy	45.94,10.81	3135257	12.6015
IT10	Italy	46.0137,11.0507	2351631	17.3289
IT11	Italy	46.0346,11.018	3228599	12.6854
IT12	Italy	46.0493,11.0057	2351658	15.4393
IT13	Italy	46.027,10.9988	2906445	15.7548
IT14	Italy	45.8709,10.7848	2930723	14.74
IT15	Italy	45.8843,10.8065	2723833	18.0561
IT16	Italy	45.7526,10.8644	3320573	13.1379
IT17	Italy	45.8266,10.9649	2468008	17.0744
IT2	Italy	45.94001,10.81001	3167458	17.6334
IT20-4	Italy	46.1279,11.2462	3033184	15.5315
IT21-2	Italy	46.0166,11.2653	2912889	14.4591
IT22-1	Italy	46.129173,11.360766	3303322	16.7642
IT23-1	Italy	46.06118,11.2474	2934933	17.6758
IT24-3	Italy	46.22,11.26	2735297	15.601
IT4	Italy	46.2398,11.236	3254786	13.59
IT6	Italy	46.2622,11.2709	2862688	18.4625
IT7	Italy	46.275,11.2818	2538561	19.0396
IT8	Italy	46.00564,11.084477	3549098	11.5759
IT9	Italy	46.01371,11.05071	3510215	12.5452
LIT1	Lithuania	54.7976,25.3484	3693486	20.9145
LIT2	Lithuania	54.8921,24.1482	4415458	25.3343
LIT3	Lithuania	54.5729,24.6722	3845289	21.9703
LIT4	Lithuania	55.1526,25.8115	4167548	23.8241
LIT5	Lithuania	55.0938,26.0724	4467393	25.3605
LIT6	Lithuania	54.986,25.8061	6112320	35.6222
LIT7	Lithuania	54.6401,23.9624	4173448	23.8961
NOR-P1-1	Norway	69.9166,23.0001	2051720	11.0022
NOR-P1-10	Norway	69.9166,23.0001	1707679	8.32073
NOR-P1-11	Norway	69.9166,23.0001	3769847	19.8081
NOR-P1-12	Norway	69.9166,23.0001	2736583	14.049
NOR-P1-13	Norway	69.9166,23.0001	3135974	16.8135
NOR-P1-14	Norway	69.9166,23.0001	2630955	14.3302
NOR-P1-15	Norway	69.9166,23.0001	2590005	14.1508
NOR-P1-16	Norway	69.9166,23.0001	2581954	13.8236
NOR-P1-17	Norway	69.9166,23.0001	3236146	16.5098
NOR-P1-2	Norway	69.9166,23.0001	3237847	17.532
NOR-P1-3	Norway	69.9166,23.0001	2936097	15.6274
NOR-P1-4	Norway	69.9166,23.0001	2985268	16.0481
NOR-P1-5	Norway	69.9166,23.0001	2309364	12.4274
NOR-P1-6	Norway	69.9166,23.0001	3087121	16.5136
NOR-P1-7	Norway	69.9166,23.0001	2505280	13.586
NOR-P1-8	Norway	69.9166,23.0001	2066552	11.2297
NOR-P1-9	Norway	69.9166,23.0001	3818278	20.1687
NOR1	Norway	69.9166,23.0001	3322395	18.9827
NOR10	Norway	70.1848,23.3726	3187637	17.7029
NOR105-4	Norway	59.381794,10.690076	2960342	15.9931
NOR106-3	Norway	59.59135,5.1946	3329031	17.6802
NOR107-2	Norway	59.032518,10.170094	3027965	15.9591
NOR108-3-4	Norway	58.930892,9.595861	2887631	15.3477
NOR11	Norway	69.5248,18.3752	3076995	17.3298
NOR111-2	Norway	59.262005,10.468178	3144208	17.1219
NOR112-4	Norway	58.9323,9.53672	3156233	16.7494
NOR117-3	Norway	58.783,9.2872	3519961	18.6664
NOR118	Norway	68.7719,16.1878	3271909	17.4691
NOR119-4	Norway	59.0277,9.8772	3393216	18.2955
NOR12	Norway	69.522,18.1593	3544250	19.8177
NOR120-2	Norway	58.494892,8.856994	3098875	16.6654
NOR121-4	Norway	59.79135,5.522733	2797770	14.8561
NOR122-3	Norway	59.772483,5.453716	3192529	17.0265
NOR123-3	Norway	59.043257,9.689636	3144626	17.3269
NOR127-1	Norway	63.341872,10.57585	2746160	14.6313
NOR13	Norway	69.5359,20.3805	3166097	18.0053
NOR130-4	Norway	67.337324,15.564511	3296194	17.6253
NOR131-2	Norway	59.20753,10.93096	4165273	22.0477
NOR133-4	Norway	59.168331,10.452577	3572357	19.1939
NOR134-1	Norway	59.246213,10.405009	2906818	15.7456
NOR137-4	Norway	63.33377,8.4582	3378620	18.4233
NOR138-3	Norway	63.76167,11.60241	2820695	15.0687
NOR139	Norway	63.80575,11.55992	3235449	17.2465
NOR141	Norway	59.14931,11.125367	2971216	16.3843
NOR143-4	Norway	63.902971,11.301787	3208273	16.9725
NOR147-4	Norway	62.913976,8.184851	2909586	15.7618
NOR148-3	Norway	62.8904,8.5369	3191735	17.1743
NOR15-5	Norway	69.47826,20.88754	2476224	13.1621
NOR151-4	Norway	59.471639,6.25971	2980391	15.7606
NOR153-4	Norway	62.28653,6.95902	3303360	17.7861
NOR156-1	Norway	62.7346,7.0793	3302577	17.9947
NOR158-3	Norway	59.325385,10.685341	3126997	16.6908
NOR16	Norway	69.4451,20.949	2750276	15.5892
NOR162-3	Norway	59.382854,10.652894	3092885	16.6109
NOR163-4	Norway	63.446121,11.349706	3284482	17.4842
NOR17	Norway	69.4256,20.9715	3016302	17.0959
NOR17-2-1	Norway	58.6469,9.1179	3437373	18.669
NOR174-3	Norway	63.132352,10.326228	3212980	17.3894
NOR18	Norway	69.9023,21.8917	2343071	13.2509
NOR19	Norway	70.0301,22.0653	2612373	14.8529
NOR2	Norway	69.9395,23.0964	1237812	6.50184
NOR20	Norway	70.0227,22.0173	3094384	17.8365
NOR21	Norway	70.1671,24.7561	2967829	16.9305
NOR22	Norway	69.8537,25.051	3281023	18.8858
NOR24	Norway	64.5,11.58	3514965	18.8858
NOR27	Norway	69.694624,18.732784	3208275	16.5539
NOR28	Norway	69.69173,18.70321	3884060	20.3554
NOR29	Norway	69.530278,18.380833	3853832	20.3689
NOR3	Norway	69.9396,23.0971	2911282	16.4802
NOR30	Norway	69.783889,18.538889	3767274	20.0096
NOR5	Norway	70.0226,23.5595	2349999	12.6401
NOR6	Norway	70.0265,23.4942	2388222	13.3524
NOR7	Norway	70.0273,23.3874	3214654	18.0884
NOR8	Norway	70.0324,23.4012	3261012	18.2608
NOR9	Norway	70.1585,23.2781	2284823	12.9125
POR2	Portugal	38.7984,-9.38811	3444895	17.9411
POR3	Portugal	38.8,-9.383333333	3168921	17.3298
ROM1	Romania	46.7772879150588,23.5590428232788	3158336	17.7753
RUS10	Russia	62.268,33.982	2438151	14.0063
RUS100	Russia	52.28697,104.305	3413121	19.7639
RUS2	Russia	51.94219,85.97194	2723578	15.3595
RUS3	Russia	55.6354,85.94637	88855	0.43346
RUS6	Russia	Close to Lake Baikal, coordinates not known,	2428066	13.7989
RUS7	Russia	58° 22.21',42° 24.52'	2723235	15.6022
RUS8	Russia	58° 23.50',42° 35.10'	2393866	13.5184
RUS9	Russia	58° 30.84',41° 29.64'	4097195	23.3065
RV1	Cultivar	-	2641013	14.0771
UK10	United Kingdom	51.484547,-1.026138	2292605	11.9912
UK11	United Kingdom	54.7331,-3.2105	2595310	14.3246
UK12	United Kingdom	50.2451,-3.77663	3255346	17.9816
UK13	United Kingdom	54.466609,-3.016579	3074126	16.5537
UK2	United Kingdom	54.6014,-3.3197	4513457	25.077
UK3	United Kingdom	54.7261,-3.2176	1282808	6.5904
UK4	United Kingdom	51.8757,-4.9392	2065871	10.979
UK6	United Kingdom	57.5667,-3.8833	2354185	12.6251
UK7	United Kingdom	54.5654,-3.1367	2085095	10.6502
UK9	United Kingdom	51.4845,-1.0261	1795657	9.19504
YW150	United Kingdom	57.8954,-5.1613	5722787	32.2786
YW150	Cultivar	-	2816821	15.0776
