## Supplemental Table 7 for "Naturally occurring variation in gene-associated transposable elements impacts gene expression and phenotypic diversity in woodland strawberry"

### Sheet: H16
Polymorphism	Chromosome	Position	P-value	MAF	Trait
Fvb2-16577499-16577966-IR:Fvb2:16577499:16577966	Fvb2	16577499	7.48913e-06	0.0948276	(E)-2-hexen 1-ol
Fvb2-21268365-21268450-Fvb4_33470142..33470662#LTR/Gypsy	Fvb2	21268365	1.72941e-06	0.0517241	(E)-2-octenal
Fvb3-31694813-31694844-Fvb3-6336609-6336852-Fvb6_30920250..30923856#DNA/nMITE/Harbinger	Fvb3	31694813	3.40472e-06	0.0603448	(E)-2-octenal
Fvb6-11095282-11095396-Fvb5-28638963-28645728-TE_00002438_LTR#LTR/Copia	Fvb6	11095282	2.56685e-09	0.0948276	(E)-ethyl butanoate
Fvb7-716139-718332-Fvb1_21573888..21593592_01#LTR/Gypsy	Fvb7	716139	2.04308e-06	0.12931	(E)-ethyl butanoate
Fvb7-11297292-11304200-TE_00000566_LTR#LTR/Gypsy	Fvb7	11297292	7.50377e-08	0.0517241	1-decanol
Fvb4-22783453-22784152-IR:Fvb4:22783453:22784152	Fvb4	22783453	1.12374e-07	0.0689655	1-penten-3-ol
Fvb6-24716757-24716825-Fvb3-5664888-5665696-Fvb3_22890396..22891746#DNA/nMITE/TcMar	Fvb6	24716757	4.74596e-06	0.0517241	2-heptyl acetate
Fvb3-22836391-22836480-Fvb4-16030049-16030220-Fvb6_14939813..14939997#DNA/MITE/Mutator	Fvb3	22836391	6.07612e-06	0.396552	2-pentanone
Fvb2-9133532-9135611-Fvb5_17623553..17626315#DNA/nMITE/hAT	Fvb2	9133532	2.03087e-06	0.275862	2-pentylfuran
Fvb7-7614264-7614388-Fvb3-25037948-25038054-Fvb6_7590914..7594614#DNA/nMITE/hAT	Fvb7	7614264	4.13053e-10	0.103448	2-pentylfuran
Fvb1-5524259-5524706-TE_00000711#DNA/MITE/Mutator	Fvb1	5524259	7.19087e-06	0.0775862	2-undecanone
Fvb6-2824746-2824769-TE_00000869#DNA/nMITE	Fvb6	2824746	1.35305e-08	0.0517241	3,4-dimethylbenzaldehyde
Fvb6-26836268-26836406-Fvb3-19618878-19619290-TE_00002522_LTR#LTR/Gypsy	Fvb6	26836268	1.07193e-05	0.0862069	3,4-dimethylbenzaldehyde
Fvb3-12148643-12148656-TE_00002129_03#DNA/Helitron	Fvb3	12148643	1.12104e-05	0.456897	Acetophenone
Fvb4-9156943-9159803-TE_00002337#DNA/nMITE/TcMar	Fvb4	9156943	8.64005e-06	0.0948276	Butyl butanoate
Fvb3-31694813-31694844-Fvb3-6336609-6336852-Fvb6_30920250..30923856#DNA/nMITE/Harbinger	Fvb3	31694813	6.74024e-07	0.0603448	Hexanal
Fvb6-51029-51079-Fvb7-2646244-2646439-TE_00001392#DNA/nMITE	Fvb6	51029	2.02816e-06	0.0689655	Hexyl butanoate
Fvb1-22018389-22019941-Fvb1_21573888..21593592_01#LTR/Gypsy	Fvb1	22018389	1.70722e-12	0.0517241	Methyl 2-aminobenzoate
Fvb3-12149347-12149839-TE_00000391#LTR/Gypsy	Fvb3	12149347	1.30102e-06	0.448276	Methyl 2-aminobenzoate
Fvb4-15513913-15514499-TE_00001433#DNA/MITE	Fvb4	15513913	3.5611e-08	0.5	Methyl 2-aminobenzoate
Fvb5-3835496-3835625-Fvb6-37486411-37486469-Fvb1_9920342..9920727#DNA/MITE/Mutator	Fvb5	3835496	1.00149e-14	0.318966	Methyl 2-aminobenzoate
Fvb1-5898273-5898613-TE_00002587#DNA/MITE/Mutator	Fvb1	5898273	9.38927e-08	0.103448	Methyl butanoate
Fvb5-21369948-21372333-TE_00002427_LTR#LTR/Gypsy	Fvb5	21369948	2.74271e-08	0.155172	Methyl hexanoate
Fvb2-26012773-26012862-Fvb6-23369033-23369139-TE_00002176#DNA/nMITE/Mutator	Fvb2	26012773	1.1007e-09	0.232759	Myrtenol
Fvb3-35599866-35599940-Fvb2-26657838-26657935-TE_00002051#DNA/nMITE/Mutator	Fvb3	35599866	2.97416e-07	0.146552	Myrtenol
Fvb3-38037920-38038775-TE_00001422_INT#LTR/Copia	Fvb3	38037920	1.50743e-06	0.387931	Myrtenol
Fvb5-28479533-28481253-TE_00001810#DNA/Helitron	Fvb5	28479533	9.92092e-07	0.422414	Myrtenol
Fvb7-9994012-9994104-TE_00000091#DNA/Helitron	Fvb7	9994012	2.45641e-08	0.189655	Myrtenol
Fvb2-20553822-20554675-TE_00001422_INT#LTR/Copia	Fvb2	20553822	5.0367e-06	0.163793	Octyl acetate
Fvb3-5598860-5599468-TE_00002394#DNA/MITE/hAT	Fvb3	5598860	1.6365e-07	0.37931	Octyl acetate
Fvb5-11293928-11294059-Fvb3-28793785-28799577-TE_00000515_INT#LTR/Gypsy	Fvb5	11293928	1.30885e-09	0.0603448	Octyl acetate
Fvb5-22048218-22048314-contig_1-63545-63664-TE_00002071_INT#LTR/Copia	Fvb5	22048218	2.47375e-07	0.146552	Octyl acetate
Fvb6-38303028-38303147-TE_00002639_INT#DNA/MITE	Fvb6	38303028	2.06539e-09	0.0948276	Octyl acetate
Fvb5-11361690-11362348-TE_00002294#DNA/MITE/hAT	Fvb5	11361690	2.20795e-06	0.0517241	Pentyl acetate
Fvb4-9156943-9159803-TE_00002337#DNA/nMITE/TcMar	Fvb4	9156943	1.067e-05	0.0948276	Propyl butanoate
Fvb3-15450627-15459861-Fvb1_21573888..21593592_01#LTR/Gypsy	Fvb3	15450627	8.30806e-13	0.318966	α-ionone
Fvb4-565596-565640-Fvb1-16887007-16887081-TE_00001924#DNA/nMITE/TcMar	Fvb4	565596	5.67792e-06	0.0517241	α-ionone
Fvb4-28485276-28485431-Fvb7-3969949-3970320-Fvb1_6435960..6436376#DNA/MITE/Harbinger	Fvb4	28485276	4.77676e-10	0.0603448	α-ionone
Fvb6-7037770-7037924-Fvb5-4239171-4239553-TE_00001220#DNA/MITE/Harbinger	Fvb6	7037770	5.89913e-19	0.103448	α-ionone
Fvb6-39303719-39310092-TE_00002071_INT#LTR/Copia	Fvb6	39303719	7.98106e-06	0.387931	α-ionone
Fvb4-18268253-18270375-Fvb5_24947944..24950534#LTR/Gypsy	Fvb4	18268253	9.87945e-08	0.103448	α-terpineol
Fvb3-24485012-24485433-Fvb1_6435960..6436376#DNA/MITE/Harbinger	Fvb3	24485012	4.28627e-06	0.25	γ-decalactone
Fvb2-6461585-6461689-TE_00000091#DNA/Helitron	Fvb2	6461585	5.83749e-06	0.0948276	γ-dodecalactone
Fvb6-1289365-1290296-TE_00001278_01#DNA/nMITE	Fvb6	1289365	1.05456e-07	0.267241	γ-dodecalactone

### Sheet: H17
Polymorphism	Chromosome	Position	P-value	MAF	Trait
Fvb1-155529-157785-TE_00002598#DNA/nMITE/Harbinger	Fvb1	155529	9.50886e-08	0.0974026	(E)-2-hexenal
Fvb5-13577303-13578216-TE_00001620_INT#nLTR/PLE	Fvb5	13577303	5.84433e-06	0.12987	(E)-2-hexenal
Fvb6-17936563-17936594-Fvb6-22102166-22102338-TE_00001921#DNA/MITE/TcMar	Fvb6	17936563	1.36464e-06	0.0649351	(E)-2-hexenal
Fvb7-19140254-19140303-Fvb2-13495689-13495754-TE_00002639_INT#DNA/MITE	Fvb7	19140254	1.5175e-09	0.149351	(E)-2-hexenal
Fvb7-10963232-10969757-Fvb5_18768878..18776560#LTR/Copia	Fvb7	10963232	7.15838e-06	0.0519481	1-decanol
Fvb7-10963232-10969757-Fvb5_18768878..18776560#LTR/Copia	Fvb7	10963232	1.55088e-06	0.0519481	2-heptanone
Fvb5-2352213-2352388-Fvb6-21682746-21683749-Fvb6_27758450..27760054#DNA/nMITE/Mutator	Fvb5	2352213	1.67913e-07	0.0584416	2-methylbutyl acetate
Fvb7-12399487-12399710-Fvb3_22890396..22891746#DNA/nMITE/TcMar	Fvb7	12399487	6.24102e-06	0.0584416	2-methylbutyl acetate
Fvb1-21031176-21035014-Fvb1_21573888..21593592_01#LTR/Gypsy	Fvb1	21031176	3.2837e-06	0.448052	2-nonanone
Fvb7-10963232-10969757-Fvb5_18768878..18776560#LTR/Copia	Fvb7	10963232	1.52865e-11	0.0519481	2-nonanone
Fvb2-24504804-24504997-Fvb5-23177465-23177976-Fvb7_12529145..12530496_01#DNA/nMITE/hAT	Fvb2	24504804	2.75647e-06	0.0844156	2-undecanol
Fvb4-11169858-11169992-Fvb6-32684976-32690214-Fvb1_21573888..21593592_01#LTR/Gypsy	Fvb4	11169858	8.31866e-06	0.0844156	2-undecanol
Fvb6-51029-51079-Fvb7-2646244-2646439-TE_00001392#DNA/nMITE	Fvb6	51029	8.8268e-06	0.0584416	2,1-pentenyl furan
Fvb4-4938446-4938890-IR:Fvb4:4938446:4938890	Fvb4	4938446	3.01563e-06	0.0584416	3,4-dimethylbenzaldehyde
Fvb3-1382195-1382303-Fvb4-22845622-22845713-TE_00002347#DNA/MITE/Mutator	Fvb3	1382195	5.6508e-06	0.220779	6-methyl 5-hepten 2-one
Fvb3-10367228-10369533-TE_00001249_INT#LTR/Gypsy	Fvb3	10367228	1.131e-05	0.0844156	Benzyl acetate
Fvb4-5292716-5296702-Fvb1_21573888..21593592_01#LTR/Gypsy	Fvb4	5292716	5.57266e-07	0.415584	Benzyl acetate
Fvb2-28715254-28715713-IR:Fvb2:28715254:28715713	Fvb2	28715254	4.08522e-06	0.0714286	Butyl butanoate
Fvb7-10963232-10969757-Fvb5_18768878..18776560#LTR/Copia	Fvb7	10963232	3.80799e-06	0.0519481	Decyl acetate
Fvb3-9378950-9379058-TE_00002337_02#DNA/nMITE/TcMar	Fvb3	9378950	3.00255e-06	0.0844156	Eugenol
Fvb6-39680920-39681263-IR:Fvb6:39680920:39681263	Fvb6	39680920	2.96049e-06	0.12987	Eugenol
Fvb7-1575669-1575795-Fvb1-2590036-2590114-TE_00002260#DNA/nMITE/hAT	Fvb7	1575669	4.2823e-07	0.149351	Methyl hexanoate
Fvb7-1575669-1575795-Fvb1-2590036-2590114-TE_00002260#DNA/nMITE/hAT	Fvb7	1575669	6.31527e-06	0.149351	Methyl octanoate
Fvb4-20902067-20902179-Fvb1-2590036-2590114-TE_00002260#DNA/nMITE/hAT	Fvb4	20902067	3.24811e-11	0.0649351	Myrtenyl acetate
Fvb5-15669667-15670098-IR:Fvb5:15669667:15670098	Fvb5	15669667	1.32668e-08	0.0584416	Myrtenyl acetate
Fvb5-3896893-3896963-Fvb7-14198685-14198815-TE_00002519#DNA/MITE/hAT	Fvb5	3896893	2.78108e-07	0.0649351	Nonanal
Fvb5-23422914-23423051-Fvb6-37486411-37486469-Fvb1_9920342..9920727#DNA/MITE/Mutator	Fvb5	23422914	8.46691e-06	0.0909091	Nonanal
Fvb3-27177437-27183833-TE_00002246_INT#LTR/Copia	Fvb3	27177437	1.36017e-06	0.279221	Octanal
Fvb7-10963232-10969757-Fvb5_18768878..18776560#LTR/Copia	Fvb7	10963232	1.24842e-06	0.0519481	Octyl acetate
Fvb6-6634171-6634298-Fvb4-14603920-14604197-TE_00001415#DNA/unknown/hAT	Fvb6	6634171	3.08873e-06	0.0584416	Pentanal
Fvb6-12885671-12887863-Fvb5_24947944..24950534#LTR/Gypsy	Fvb6	12885671	6.68857e-06	0.220779	α-pinene
Fvb3-24485012-24485433-Fvb1_6435960..6436376#DNA/MITE/Harbinger	Fvb3	24485012	1.45554e-06	0.253247	γ-decalactone
Fvb7-10963232-10969757-Fvb5_18768878..18776560#LTR/Copia	Fvb7	10963232	2.54453e-07	0.0519481	γ-decalactone
